# Type IV pili increase phage encounter in marine cyanobacteria

**DOI:** 10.1101/2025.09.20.677514

**Authors:** Nieves M. Navarrete-López, Álvaro Sánchez-Carabantes, Jose M. Haro-Moreno, Mario López-Pérez, Maria del Mar Aguiló-Ferretjans, Joseph A. Christie-Oleza

## Abstract

Type IV pili are extracellular bacterial appendages with diverse functions, including biofilm formation, motility, conjugation, transformation, pathogenicity, and secretion. In planktonic marine cyanobacteria, they also enhance buoyancy and protect against grazing, yet their consequences for the oceanic carbon pump and microbial loop remain poorly understood. Pili production in dilute marine ecosystems entails ecological trade-offs, including high nutrient investment and, as we show here, increased vulnerability to phage infection. Using high-resolution electron microscopy, we observed cyanophages attaching along the entire length of extracellular pili, indicating that these filaments act as structural amplifiers of viral encounter in diffusion-limited environments. While piliated and non-piliated *Synechococcus* exhibited similar mortality in isolation, competition assays revealed a strong selective disadvantage for piliated cells, which were more rapidly depleted in mixed populations. This effect was most pronounced for cyanophage S-CAM7, which displayed higher pili-binding affinity and drove competitive exclusion of piliated hosts. To extend these findings to natural settings, we analysed single-cell amplified genomes (SAGs) observing pili genes encoded by 14.7% of total cyanobacterial SAGs. This proportion increased to 28.1% in virally infected SAGs (virocells; representing 3.8% of the total cyanobacterial SAGs), consistent with encounter-driven susceptibility of piliated cells in the environment. Together, our results identify type IV pili as double-edged structures: while conferring ecological advantages, they expose cells to viral attack by increasing encounter probability when pilus-attached phage are transport to the cell surface during pili retraction. This fitness cost may help explain the patchy distribution of pili in natural populations and the extreme sequence variability of pilins, reflecting an ongoing evolutionary arms race with phage.
