## Supplementary Table S3 for "Type IV pili increase phage encounter in marine cyanobacteria"

### Sheet: Sheet1
		VIBRANT		geNomad						Virsorter2
Genome Name	Contig Name	Type	Quality	Topology	Coordinates	Virus score	#Hallmarks	Marker enrichment	Viral taxonomy	Max score	Max score group	Length (bp)	#Hallmarks	Viral score	Cellular score
AG-355-N18	AG-355-N18-Ctg17	lysogenic	medium quality draft	No terminal repeats		0.9992	1	10.6736	Viruses;Duplodnaviria;;Heunggongvirae;;Uroviricota;;Caudoviricetes;;;;;;;;
AG-363-G03	AG-363-G03-Ctg8	lysogenic	high quality draft	Provirus	20948-42997	0.9998	5	35.5653	Viruses;Duplodnaviria;;Heunggongvirae;;Uroviricota;;Caudoviricetes;;;;Autographiviridae;;;;	0.92	dsDNAphage	42719	5	52.2	21.7
AG-363-G03	AG-363-G03-Ctg25	lysogenic	low quality draft	Provirus	5075-19182	0.9998	2	31.7856	Viruses;Duplodnaviria;;Heunggongvirae;;Uroviricota;;Caudoviricetes;;;;Autographiviridae;;;;	0.967	dsDNAphage	19105	2	72.7	9.1
AG-363-L17	AG-363-L17-Ctg38	lytic	low quality draft							0.993	dsDNAphage	2116	0	57.1	0
AG-363-L17	AG-363-L17-Ctg31	lytic	low quality draft	No terminal repeats		0.9999	3	8.5914	Viruses;Duplodnaviria;;Heunggongvirae;;Uroviricota;;Caudoviricetes;;;;Kyanoviridae;;;;	1	dsDNAphage	4867	4	100	0
AG-363-L17	AG-363-L17-Ctg23	lytic	low quality draft	No terminal repeats		0.9999	2	18.5261	Viruses;Duplodnaviria;;Heunggongvirae;;Uroviricota;;Caudoviricetes;;;;Kyanoviridae;;;;	1	dsDNAphage	17700	5	83.3	0
AG-363-L17	AG-363-L17-Ctg32	lytic	low quality draft	No terminal repeats		0.9999	1	10.1559	Viruses;Duplodnaviria;;Heunggongvirae;;Uroviricota;;Caudoviricetes;;;;;;;;	0.967	ssDNA	4645	0	100	0
AG-363-L17	AG-363-L17-Ctg14	lytic	medium quality draft	No terminal repeats		0.9999	4	75.8891	Viruses;Duplodnaviria;;Heunggongvirae;;Uroviricota;;Caudoviricetes;;;;Kyanoviridae;;;;	1	dsDNAphage	32261	3	96	0
AG-363-L17	AG-363-L17-Ctg27	lytic	low quality draft	No terminal repeats		0.9999	2	32.9967	Viruses;Duplodnaviria;;Heunggongvirae;;Uroviricota;;Caudoviricetes;;;;Kyanoviridae;;;;	1	dsDNAphage	10733	0	100	0
AG-363-L17	AG-363-L17-Ctg13	lytic	low quality draft	No terminal repeats		0.9999	4	29.3302	Viruses;Duplodnaviria;;Heunggongvirae;;Uroviricota;;Caudoviricetes;;;;Kyanoviridae;;;;	1	dsDNAphage	36239	5	100	0
AG-363-L17	AG-363-L17-Ctg35	lytic	low quality draft	No terminal repeats		0.9998	5	15.1425	Viruses;Duplodnaviria;;Heunggongvirae;;Uroviricota;;Caudoviricetes;;;;Kyanoviridae;;;;	0.987	dsDNAphage	3462	0	100	0
AG-363-L17	AG-363-L17-Ctg33	lytic	low quality draft	No terminal repeats		0.9998	2	6.8731	Viruses;Duplodnaviria;;Heunggongvirae;;Uroviricota;;Caudoviricetes;;;;Kyanoviridae;;;;	1	dsDNAphage	4067	3	100	0
AG-363-L17	AG-363-L17-Ctg2	lytic	high quality draft	No terminal repeats		0.9999	15	90.7167	Viruses;Duplodnaviria;;Heunggongvirae;;Uroviricota;;Caudoviricetes;;;;Kyanoviridae;;;;	1	dsDNAphage	66766	15	93.8	0
AG-388-J02	AG-388-J02-Ctg4	lysogenic	medium quality draft	Provirus	78057-118910	0.9998	12	75.1707	Viruses;Duplodnaviria;;Heunggongvirae;;Uroviricota;;Caudoviricetes;;;;;;;;	0.873	dsDNAphage	111203	13	35.9	17.9
AG-402-C22	AG-402-C22-Ctg30	lytic	low quality draft	No terminal repeats		0.9999	1	8.5173	Viruses;Duplodnaviria;;Heunggongvirae;;Uroviricota;;Caudoviricetes;;;;Kyanoviridae;;Lipsvirus;;	1	dsDNAphage	6871	2	100	0
AG-402-C22	AG-402-C22-Ctg27	lytic	low quality draft	No terminal repeats		0.9999	2	8.3635	Viruses;Duplodnaviria;;Heunggongvirae;;Uroviricota;;Caudoviricetes;;;;Kyanoviridae;;;;	1	dsDNAphage	9290	4	100	0
AG-402-I21	AG-402-I21-Ctg25	lytic	low quality draft	No terminal repeats		0.9998	1	10.1815	Viruses;Duplodnaviria;;Heunggongvirae;;Uroviricota;;Caudoviricetes;;;;;;;;	0.933	dsDNAphage	4614	0	75	0
AG-402-I21	AG-402-I21-Ctg35	lytic	low quality draft	No terminal repeats		0.9999	2	7.8077	Viruses;Duplodnaviria;;Heunggongvirae;;Uroviricota;;Caudoviricetes;;;;;;;;	1	dsDNAphage	2175	1	80	0
AG-412-O03	AG-412-O03-Ctg48	lytic	low quality draft							1	ssDNA	2057	0	100	0
AG-412-O03	AG-412-O03-Ctg2	lysogenic	low quality draft	Provirus	232-56437	0.9995	1	71.6665	Viruses;Duplodnaviria;;Heunggongvirae;;Uroviricota;;Caudoviricetes;;;;;;;;	0.867	dsDNAphage	138838	1	25.1	15.3
AG-418-C09	AG-418-C09-Ctg24	lytic	low quality draft	No terminal repeats		0.9998	0	3.4097	Viruses;Duplodnaviria;;Heunggongvirae;;Uroviricota;;Caudoviricetes;;;;Kyanoviridae;;;;	0.88	ssDNA	3591	0	100	0
AG-418-C09	AG-418-C09-Ctg3	lytic	high quality draft	No terminal repeats		0.9999	36	334.161	Viruses;Duplodnaviria;;Heunggongvirae;;Uroviricota;;Caudoviricetes;;;;;;;;	1	dsDNAphage	188960	35	95	0
AG-418-C17	AG-418-C17-Ctg1	lytic	high quality draft	No terminal repeats		0.9998	32	349.144	Viruses;Duplodnaviria;;Heunggongvirae;;Uroviricota;;Caudoviricetes;;;;Kyanoviridae;;;;	1	dsDNAphage	210126	40	95.2	0.4
AG-418-C17	AG-418-C17-Ctg48	lytic	low quality draft							0.953	dsDNAphage	2029	0	87.5	0
AG-418-F08	AG-418-F08-Ctg32	lytic	low quality draft	No terminal repeats		0.9998	3	9.5019	Viruses;Monodnaviria;;Sangervirae;;Phixviricota;;Malgrandaviricetes;;Petitvirales;;Microviridae;;;;	1	dsDNAphage	4597	5	85.7	0
AG-418-J17	AG-418-J17-Ctg15	lytic	medium quality draft	No terminal repeats		0.9998	6	50.7372	Viruses;Duplodnaviria;;Heunggongvirae;;Uroviricota;;Caudoviricetes;;;;;;;;	1	dsDNAphage	25855	7	97.4	0
AG-418-J17	AG-418-J17-Ctg43	lytic	low quality draft	No terminal repeats		0.9996	0	3.2403	Viruses;Duplodnaviria;;Heunggongvirae;;Uroviricota;;Caudoviricetes;;;;;;;;	0.873	ssDNA	4089	0	60	0
AG-418-M08	AG-418-M08-Ctg13	lytic	low quality draft	No terminal repeats		0.9998	12	113.918	Viruses;Duplodnaviria;;Heunggongvirae;;Uroviricota;;Caudoviricetes;;;;;;;;	1	dsDNAphage	41238	14	81.7	0
AG-436-M02	AG-436-M02-Ctg10	lytic	medium quality draft	No terminal repeats		0.9998	4	70.6398	Viruses;Duplodnaviria;;Heunggongvirae;;Uroviricota;;Caudoviricetes;;;;;;;;	1	dsDNAphage	46060	2	52.6	0
AG-463-F02	AG-463-F02-Ctg20	lytic	low quality draft	No terminal repeats		0.9998	1	37.9193	Viruses;Duplodnaviria;;Heunggongvirae;;Uroviricota;;Caudoviricetes;;;;;;;;	0.987	dsDNAphage	15706	0	76.7	0
AG-670-B23	AG-670-B23-Ctg9	lysogenic	medium quality draft							0.88	dsDNAphage	26238	1	19.1	21.3
AG-670-B23	AG-670-B23-Ctg12	lysogenic	high quality draft	Provirus	624-47831	0.9998	9	64.0841	Viruses;Duplodnaviria;;Heunggongvirae;;Uroviricota;;Caudoviricetes;;;;Autographiviridae;;;;	0.987	dsDNAphage	51885	9	79.4	1.6
AG-673-D02	AG-673-D02-Ctg24	lytic	low quality draft	No terminal repeats		0.9998	0	41.8125	Viruses;Duplodnaviria;;Heunggongvirae;;Uroviricota;;Caudoviricetes;;;;;;;;	1	dsDNAphage	28106	1	50	0
AG-676-P23	AG-676-P23-Ctg24	lytic	low quality draft	No terminal repeats		0.9999	3	47.2932	Viruses;Duplodnaviria;;Heunggongvirae;;Uroviricota;;Caudoviricetes;;;;;;;;	1	dsDNAphage	19198	6	80	0
AG-679-E23	AG-679-E23-Ctg43	lytic	low quality draft	No terminal repeats		0.9997	0	8.5914	Viruses;Duplodnaviria;;Heunggongvirae;;Uroviricota;;Caudoviricetes;;;;;;;;	1	dsDNAphage	12680	1	57.1	0
AG-686-P16	AG-686-P16-Ctg51	lytic	low quality draft	No terminal repeats		0.9999	0	33.8638	Viruses;Duplodnaviria;;Heunggongvirae;;Uroviricota;;Caudoviricetes;;;;;;;;	0.993	dsDNAphage	5409	0	81	0
AG-337-J18	AG-337-J18-C36	lytic	medium quality draft	No terminal repeats		0.9998	3	28.3087	Viruses;Duplodnaviria;;Heunggongvirae;;Uroviricota;;Caudoviricetes;;;;Kyanoviridae;;;;	1	dsDNAphage	7050	2	100	0
AG-337-J18	AG-337-J18-C20	lytic	low quality draft	No terminal repeats		0.9998	0	26.9288	Viruses;Duplodnaviria;;Heunggongvirae;;Uroviricota;;Caudoviricetes;;;;;;;;	1	dsDNAphage	16730	9	100	0
AG-337-J18	AG-337-J18-C31	lytic	low quality draft	No terminal repeats		0.9997	3	15.4645	Viruses;Duplodnaviria;;Heunggongvirae;;Uroviricota;;Caudoviricetes;;;;Kyanoviridae;;;;	0.993	dsDNAphage	8288	7	83.3	0
AG-337-J18	AG-337-J18-C55	lytic	low quality draft	No terminal repeats		0.9995	0	10.0787	Viruses;Duplodnaviria;;Heunggongvirae;;Uroviricota;;Caudoviricetes;;;;;;;;	1	dsDNAphage	2762	1	100	0
AG-337-J18	AG-337-J18-C35	lytic	low quality draft	No terminal repeats		0.9998	0	14.3362	Viruses;Duplodnaviria;;Heunggongvirae;;Uroviricota;;Caudoviricetes;;;;;;;;	0.98	dsDNAphage	7086	5	100	0
AG-349-C13	AG-349-C13-C14	lytic	low quality draft	No terminal repeats		0.9998	3	109.221	Viruses;Duplodnaviria;;Heunggongvirae;;Uroviricota;;Caudoviricetes;;;;;;;;	0.993	dsDNAphage	41583	7	88.6	0
AG-422-B14	AG-422-B14-C19	lytic	low quality draft	No terminal repeats		0.9999	4	34.0667	Viruses;Duplodnaviria;;Heunggongvirae;;Uroviricota;;Caudoviricetes;;;;Autographiviridae;;;;	1	dsDNAphage	21808	6	91.3	0
AG-422-D16	AG-422-D16-C22	lytic	high quality draft	No terminal repeats		0.9998	6	35.545	Viruses;Duplodnaviria;;Heunggongvirae;;Uroviricota;;Caudoviricetes;;;;Autographiviridae;;;;	1	dsDNAphage	23551	5	100	0
AG-422-D16	AG-422-D16-C64	lytic	low quality draft							0.993	dsDNAphage	2258	3	100	0
AG-422-E10	AG-422-E10-C1	lytic	high quality draft	No terminal repeats		0.9998	39	353.099	Viruses;Duplodnaviria;;Heunggongvirae;;Uroviricota;;Caudoviricetes;;;;Kyanoviridae;;;;	0.993	dsDNAphage	192023	37	91.4	0
AG-422-E10	AG-422-E10-C14	lytic	medium quality draft	No terminal repeats		0.9998	4	34.076	Viruses;Duplodnaviria;;Heunggongvirae;;Uroviricota;;Caudoviricetes;;;;Autographiviridae;;;;	1	dsDNAphage	17969	3	85.7	0
AG-422-G20	AG-422-G20-C2	lytic	high quality draft	No terminal repeats		0.9998	13	85.6361	Viruses;Duplodnaviria;;Heunggongvirae;;Uroviricota;;Caudoviricetes;;;;;;;;	1	dsDNAphage	44631	11	86.2	0
AG-426-K10	AG-426-K10-C6	lysogenic	medium quality draft	Provirus	33539-49223	0.9998	5	24.8389	Viruses;Duplodnaviria;;Heunggongvirae;;Uroviricota;;Caudoviricetes;;;;Autographiviridae;;;;	1	dsDNAphage	18807	2	70.8	8.3
AG-426-K10	AG-426-K10-C33	lytic	low quality draft	No terminal repeats		0.9998	3	20.6034	Viruses;Duplodnaviria;;Heunggongvirae;;Uroviricota;;Caudoviricetes;;;;;;;;	1	dsDNAphage	6039	1	92.3	0
AG-439-I03	AG-439-I03-C17	lytic	low quality draft	No terminal repeats		0.9998	2	44.9222	Viruses;Duplodnaviria;;Heunggongvirae;;Uroviricota;;Caudoviricetes;;;;;;;;	1	dsDNAphage	21001	4	93.3	0
AG-439-I03	AG-439-I03-C12	lytic	low quality draft	No terminal repeats		0.9995	1	58.2636	Viruses;Duplodnaviria;;Heunggongvirae;;Uroviricota;;Caudoviricetes;;;;;;;;	0.98	dsDNAphage	28075	1	72.7	0
AG-439-I03	AG-439-I03-C21	lytic	low quality draft	No terminal repeats		0.9998	0	19.9746	Viruses;Duplodnaviria;;Heunggongvirae;;Uroviricota;;Caudoviricetes;;;;;;;;	0.96	dsDNAphage	11902	0	38.7	6.5
AG-470-A17	AG-470-A17-C15	lytic	low quality draft	No terminal repeats		0.9999	7	25.1768	Viruses;Duplodnaviria;;Heunggongvirae;;Uroviricota;;Caudoviricetes;;;;;;;;	1	dsDNAphage	14407	4	100	0
AG-470-A17	AG-470-A17-C42	lytic	low quality draft	No terminal repeats		0.9999	0	17.0823	Viruses;Duplodnaviria;;Heunggongvirae;;Uroviricota;;Caudoviricetes;;;;;;;;	1	dsDNAphage	5055	4	100	0
AG-891-K07	AG-891-K07-C20	lytic	low quality draft	No terminal repeats		0.7565	1	2.4012	Viruses;Duplodnaviria;;Heunggongvirae;;Uroviricota;;Caudoviricetes;;;;;;;;	0.933	dsDNAphage	9647	1	37.5	0
AG-893-J23	AG-893-J23-C5	lysogenic	high quality draft	Provirus	26298-69462	0.9999	8	85.3368	Viruses;Duplodnaviria;;Heunggongvirae;;Uroviricota;;Caudoviricetes;;;;Autographiviridae;;;;	0.927	dsDNAphage	88266	8	55.3	17.5
AH-326-D22	AH-326-D22-C11	lytic	high quality draft	No terminal repeats		0.9998	11	81.3637	Viruses;Duplodnaviria;;Heunggongvirae;;Uroviricota;;Caudoviricetes;;;;;;;;	1	dsDNAphage	32095	10	90.7	0
