## Supplementary Table S4 for "Type IV pili increase phage encounter in marine cyanobacteria"

### Sheet: Sheet1
KO Number	Gene	Description	Putatively infected Prochlorococcus	Non-infected Prochlorococcus	Putatively infected Synechococcus	Non-infected Synechococcus
K02652	pilB	type IV pilus assembly protein PilB	4	53	1	8
K02653	pilC	type IV pilus assembly protein PilC	3	51	1	11
K03553	recA	DNA recombination protein recA	15	376	0	1
K03043	rpoB	RNA polymerase subunit B	14	443	3	16
